# The slowly evolving genome of the xenacoelomorph worm *Xenoturbella bocki*

**DOI:** 10.1101/2022.06.24.497508

**Authors:** Philipp H. Schiffer, Paschalis Natsidis, Daniel J. Leite, Helen E. Robertson, François Lapraz, Ferdinand Marlétaz, Bastian Fromm, Liam Baudry, Fraser Simpson, Eirik Høye, Anne-C. Zakrzewski, Paschalia Kapli, Katharina J. Hoff, Steven Mueller, Martial Marbouty, Heather Marlow, Richard R. Copley, Romain Koszul, Peter Sarkies, Maximilian J. Telford

## Abstract

The evolutionary origins of Bilateria remain enigmatic. One of the more enduring proposals highlights similarities between a cnidarian-like planula larva and simple acoel-like flatworms. This idea is based in part on the view of the Xenacoelomorpha as an outgroup to all other bilaterians which are themselves designated the Nephrozoa (protostomes and deuterostomes). Genome data can help to elucidate phylogenetic relationships and provide important comparative data. Here we assemble and analyse the genome of the simple, marine xenacoelomorph *Xenoturbella bocki*, a key species for our understanding of early bilaterian and deuterostome evolution. Our highly contiguous genome assembly of *X. bocki* has a size of ∼111 Mbp in 18 chromosome like scaffolds, with repeat content and intron, exon and intergenic space comparable to other bilaterian invertebrates. We find *X. bocki* to have a similar number of genes to other bilaterians and to have retained ancestral metazoan synteny. Key bilaterian signalling pathways are also largely complete and most bilaterian miRNAs are present. We conclude that *X. bocki* has a complex genome typical of bilaterians, in contrast to the apparent simplicity of its body plan. Overall, our data do not provide evidence supporting the idea that Xenacoelomorpha are a primitively simple outgroup to other bilaterians and gene presence/absence data support a relationship with Ambulacraria.
