## Supplementary material for "The slowly evolving genome of the xenacoelomorph worm *Xenoturbella bocki*": Data Sources for Orthology

### Sheet: Complete_set
SN	Genus	Species	Phylum	Source
1	Acanthaster	planci	Echinodermata	Paola Olievieri pers. com.
2	Acanthoeca	spectabilis	Choanoflagellates	SRR1915695
3	Acropora	digitifera	Cnidaria	https://doi.org/10.1038/nature10249
4	Adineta	ricciae	Rotifera	http://www.ncbi.nlm.nih.gov/bioproject/169181
5	Alatina	alata	Cnidaria	SRR1952741
6	Alcyonium	palmatum	Cnidaria	http://dx.doi.org/10.1016/j.cub.2017.02.031
7	Alvinella	pompejana	Annelida	https://doi.org/10.1093/molbev/msu143
8	Amphimedon	queenslandica	Porifera	ftp://ftp.ncbi.nlm.nih.gov/genomes/Amphimedon_queenslandica/protein/protein.fa.gz
9	Amphiura	filiformis	Echinodermata	Paola Olievieri pers. com.
10	Antipathes	caribbeana	Cnidaria	http://dx.doi.org/10.1016/j.cub.2017.02.031
11	Aplysia	californica	Mollusca	https://doi.org/10.1093/molbev/msu143
12	Armorloricus	elegans	Loricifera	SRR2131253
13	Ascaris	suum	Nematoda	WormBase Parasite
14	Ascoparia	sp	Xenacoelomorpha	https://doi.org/10.1038/nature16520
15	Bothrioplana	semperi	Platyhelminthes	PRJNA274957
16	Brachionus	manjavacas	Rotifera	https://doi.org/10.1093/molbev/msu143
17	Brachionus	plicatilis	Rotifera	http://www.ncbi.nlm.nih.gov/nucest/
18	Branchiostoma	floridae	Chordata	UniProt
19	Bruggia	malayi	Nematoda	https://omabrowser.org/All/oma-species.txt
20	Bugula	neritina	Bryozoa	https://doi.org/10.1093/molbev/msu143
21	Caenorhabditis	elegans	Nematoda	WormBase
22	Callorhinchus	milii	Chordata	https://simple.wikipedia.org/wiki/List_of_ani
23	Capitella	teleta	Annelida	ftp://ftp.ensemblgenomes.org/pub/metazoa/current/fasta/capitella_teleta/pep/Capitella_teleta.Capitella_teleta_v1.0.pep.all.fa.gz
24	Capsaspora	owczarzaki	Choanozoa	http://protists.ensembl.org/Capsaspora_owczarzaki_atcc_30864/Info/Index
25	Cephalothrix	linearis	Nemertea	https://doi.org/10.1093/molbev/msu143
26	Cerebratulus	sp	Nemertea	SRR1797867
27	Ciona	intestinalis	Chordata	ftp://ftp.ncbi.nlm.nih.gov/genomes/Ciona_intestinalis/protein/protein.fa.gz
28	Clathrina	coriacea	Porifera	http://dx.doi.org/10.1016/j.cub.2017.02.031
29	Clytia	hemisphaerica	Cnidaria	R. Copley, pers. data
30	Coeloplana	meteoris	Ctenophora	http://dx.doi.org/10.1016/j.cub.2017.02.031
31	Convolutriloba	macropyga	Xenacoelomorpha	https://doi.org/10.1038/nature16520
32	Crassostrea	gigas	Mollusca	https://omabrowser.org/All/oma-species.txt
33	Danaus	plexippus	Arthropoda	https://omabrowser.org/All/oma-species.txt
34	Danio	rerio	Chordata	ftp://ftp.ncbi.nlm.nih.gov/genomes/Danio_rerio/protein/protein.fa.gz
35	Daphnia	pulex	Arthropoda	http://wfleabase.org
36	Dendrocoelum	lacteum	Platyhelminthes	https://publications.mpi-cbg.de/publications-sites/5561/
37	Dicyema	japonicum	Rhombozoa	DRR057371
38	Diopisthoporus	gymnopharyngeus	Xenacoelomorpha	https://doi.org/10.1038/nature16520
39	Diopisthoporus	longitubus	Xenacoelomorpha	https://doi.org/10.1038/nature16520
40	Diuronotus	aspetos	Gastrotricha	SRR2131262
41	Drosophila	melanogaster	Arthropoda	ftp://ftp.ensembl.org/pub/current_fasta/drosophila_melanogaster/pep/Drosophila_melanogaster.BDGP6.pep.all.fa.gz
42	Echinoplana	celerrima	Platyhelminthes	SRR1796488
43	Echinorhynchus	gadi	Acanthocephala	SRR2131254
44	Enoplus	brevis	Nematoda	ERX616982
45	Eukrohnia	sp	Chaetognatha	https://doi.org/10.1016/j.cub.2018.11.042
46	Eumecynostomum	macrobursalium	Xenacoelomorpha	https://doi.org/10.1038/nature16520
47	Exaiptasia	pallida	Cnidaria	https://doi.org/10.1073/pnas.1513318112
48	Florometra	serratisima	Echinodermata	Paola Olivieri pers. com. SRR3097584
49	Gallus	gallus	Chordata	ftp://ftp.ncbi.nlm.nih.gov/genomes/Gallus_gallus/protein/protein.fa.gz
50	Glottidia	pyramidata	Brachiopoda	https://doi.org/10.1086/BBLv227n2p201
51	Gnathostomula	paradoxa	Gnathostomulida	SRX534474, SRX533487, SRX533483
52	Golfingia	vulgaris	Annelida	SRR1797875
53	Grantia	compressa	Porifera	http://dx.doi.org/10.1016/j.cub.2017.02.031
54	Helobdella	robusta	Annelida	https://omabrowser.org/All/oma-species.txt
55	Hemithiris	psittacea	Brachiopoda	https://doi.org/10.1086/BBLv227n2p201
56	Hofstenia	miamia	Xenacoelomorpha	https://doi.org/10.1016/j.cub.2014.03.042
57	Homo	sapiens	Chordata	ftp://ftp.ncbi.nlm.nih.gov/genomes/Homo_sapiens/protein/protein.fa.gz
58	Hydra	vulgaris	Cnidaria	ftp://ftp.ncbi.nlm.nih.gov/genomes/Hydra_vulgaris/protein/protein.fa.gz
59	Hydractinia	echinata	Cnidaria	P. Schiffer and G. Plickert, unpublished
60	Hypsibius	dujardini	Tardigrada	http://download.tardigrades.org/v1/sequence/
61	Intoshia	linei	Orthonectida	https://doi.org/10.1016/j.cub.2016.05.007
62	Isodiametra	pulchra	Xenacoelomorpha	https://doi.org/10.1038/nature16520
63	Itaspiella	helgolandica	Platyhelminthes	SRR1797713
64	Ixodes	scapularis	Arthropoda	https://omabrowser.org/All/oma-species.txt
65	Krohnitta	sp	Chaetognatha	https://doi.org/10.1016/j.cub.2018.11.042
66	Lampea	pancerina	Ctenophora	http://dx.doi.org/10.1016/j.cub.2017.02.031
67	Laqueus	californicus	Brachiopoda	https://doi.org/10.1086/BBLv227n2p201
68	Latimeria	chalumnae	Chordata	ftp://ftp.ncbi.nlm.nih.gov/genomes/Latimeria_chalumnae/protein/protein.fa.gz
69	Lepisosteus	oculatus	Chordata	ftp://ftp.ncbi.nlm.nih.gov/genomes/Lepisosteus_oculatus/protein/protein.fa.gz
70	Leptochiton	rugatus	Mollusca	https://doi.org/10.1086/BBLv227n2p201
71	Leptoplana	tremellaris	Platyhelminthes	SRR1797726
72	Leuconia	nivea	Porifera	http://dx.doi.org/10.1016/j.cub.2017.02.031
73	Limnognathia	maerski	Gnathifera	SRR2131287
74	Lingula	anatina	Brachiopoda	SRA Degnan
75	Liriope	tetraphylla	Cnidaria	http://dx.doi.org/10.1016/j.cub.2017.02.031
76	Litehinus	variegatus	Echinodermata	http://www.echinobase.org/Echinobase/LvDownloads
77	Lottia	gigantea	Mollusca	https://omabrowser.org/All/oma-species.txt
78	Lucernariopsis	campanulata	Cnidaria	http://dx.doi.org/10.1016/j.cub.2017.02.031
79	Lymnaea	stagnalis	Mollusca	SRX117931
80	Macracanthorhynchus	hirudinaceus	Acanthocephala	https://doi.org/10.1093/molbev/msu143
81	Macrodasys	sp	Gastrotricha	https://doi.org/10.1093/molbev/msu143
82	Macrostomum	lignano	Platyhelminthes	SRR1797729
83	Malacobdella	grossa	Nemertea	https://doi.org/10.1086/BBLv227n2p201
84	Maritigrella	sp	Platyhelminthes	SRR1801812, SRR1801815
85	Meara	stichopi	Xenacoelomorpha	Albert Poustka unpublished
86	Mesodasys	laticaudatus	Gastrotricha	SRR1797883
87	Mesostoma	lingua	Platyhelminthes	SRR1797737
88	Microdalyellia	fusca	Platyhelminthes	SRR1797774
89	Microstomum	lineare	Platyhelminthes	SRR1797780
90	Mnemiopsis	leidyi	Ctenophora	ftp://ftp.ensemblgenomes.org/pub/metazoa/current/fasta/mnemiopsis_leidyi/pep/Mnemiopsis_leidyi.MneLei_Aug2011.pep.all.fa.gz
91	Monocelis	sp	Platyhelminthes	SRR1810213
92	Monosiga	brevicollis	Choanoflagellate	ftp://ftp.ensemblgenomes.org/pub/protists/current/fasta/protists_choanoflagellida1_collection/monosiga_brevicollis_mx1/pep/Monosiga_brevicollis_mx1.V1.0.pep.all.fa.gz
93	Mus	musculus	Chordata	https://omabrowser.org/All/oma-species.txt
94	Nematoplana	coelogynoporoides	Platyhelminthes	SRR1797817
95	Nematostella	vectensis	Cnidaria	ftp://ftp.ensemblgenomes.org/pub/metazoa/current/fasta/nematostella_vectensis/pep/Nematostella_vectensis.ASM20922v1.pep.all.fa.gz
96	Nemertoderma	westbladi	Xenacoelomorpha	Albert Poustka pers. com. Unpublished
97	Neomenia	megatrapezata	Mollusca	https://doi.org/10.1093/molbev/msu143
98	Octopus	bimaculoides	Mollusca	https://groups.oist.jp/molgenu/octopus-genome
99	Oikopleura	dioica	Chordata	merged GCA_000209535.1_ASM20953v1_protein.faa and GCA_000209555.1_ASM20955v1_protein.faa
100	Orbicella	faveolata	Cnidaria	PRJNA550266
101	Ophichthus	fasciatus	Chordata	ftp://ftp.hgsc.bcm.edu/I5K-pilot/Milkweed_bug/maker_annotation/version_0.5.3/OFAS.faa
102	Paragordius	varius	Nematomorpha	ERX1879696
103	Paranemertes	peregrina	Nemertea	https://doi.org/10.1086/BBLv227n2p201
104	Parastichopus	sp	Echinodermata	Paola Olivieri pers. com. http://echinobase.org
105	Paratomella	rubra	Xenacoelomorpha	Telford lab, this work, SAMN37209364
106	Parhyale	hawaiensis	Arthropoda	https://doi.org/10.7554/eLife.20062
107	Patiria	miniata	Echinodermata	http://www.echinobase.org/Echinobase/PmDownload
108	Pelagia	noctiluca	Cnidaria	http://dx.doi.org/10.1016/j.cub.2017.02.031
109	Petromyzon	marinus	Chordata	ftp://ftp.ensembl.org/pub/current_fasta/petromyzon_marinus/pep/Petromyzon_marinus.Pmarinus_7.0.pep.all.fa.gz
110	Phoronis	vancouverensis	Brachiopoda	https://doi.org/10.1086/BBLv227n2p201
111	Phoronis	psammophila	Brachiopoda	https://doi.org/10.1086/BBLv227n2p201
112	Plakina	jani	Porifera	http://dx.doi.org/10.1016/j.cub.2017.02.031
113	Plectus	sambesii	Nematoda	https://doi.org/10.1038/s41588-018-0061-8
114	Pleraplysilla	spinifera	Porifera	http://dx.doi.org/10.1016/j.cub.2017.02.031
115	Plumapathes	pennacea	Cnidaria	http://dx.doi.org/10.1016/j.cub.2017.02.031
116	Praesagittifera	naikaiensis	Xenacoelomorpha	Nori Satoh pers. com. Unpublished
117	Priapulus	caudatus	Priapulida	own data, manuscript in prep.
118	Procotyla	fluviatilis	Platyhelminthes	PRJNA205293
119	Proneomenia	custodiens	Mollusca	https://doi.org/10.1086/BBLv227n2p201
120	Prorhynchus	stagnalis	Platyhelminthes	SRR1801962
121	Prosthiostomum	siphunculus	Platyhelminthes	SRR1797833
122	Pseudaphanostoma	variabilis	Xenacoelomorpha	Albert Poustka pers. com. unpublished
123	Ptychodera	flava	Hemichordata	http://octopus.unit.oist.jp/HEMIDATA/pfl.prot
124	Ramazzottius	varieornatus	Tardigrada	http://download.tardigrades.org/v1/sequence/
125	Rattus	norvegicus	Chordata	ftp://ftp.ncbi.nlm.nih.gov/genomes/Rattus_norvegicus/protein/protein.fa.gz
126	Rhabdopleura	sp	Hemichordata	Egger et al SRR1806842
127	Romanomermis	culicivoax	Nematoda	https://doi.org/10.1186/1471-2164-14-923
128	Rossella	fibulata	Porifera	SRR1915835
129	Rotaria	rotatoria	Rotifera	https://doi.org/10.1093/molbev/msu143
130	Saccharomyces	cerevisiae	Fungi	https://omabrowser.org/All/oma-species.txt
131	Saccoglossus	kowalevskii	Hemichordata	ftp://ftp.ncbi.nlm.nih.gov/genomes/Saccoglossus_kowalevskii/protein/protein.fa.gz
132	Salpa	thompsoni	Chordata	SRR4072855
133	Salpingoeca	rosetta	Choanoflagellate	ftp://ftp.ensemblgenomes.org/pub/protists/current/fasta/protists_choanoflagellida1_collection/salpingoeca_rosetta/pep/Salpingoeca_rosetta.Proterospongia_sp_ATCC50818.pep.all.fa.gz
134	Schistosoma	japonicum	Platyhelminthes	http://www.ncbi.nlm.nih.gov/nucest/
135	Schistosoma	mansoni	Platyhelminthes	http://metazoa.ensembl.org/Schistosoma_mansoni/Info/Index
136	Solenopsis	invicta	Arthropoda	https://omabrowser.org/All/oma-species.txt
137	Spadella	sp	Chaetognatha	https://doi.org/10.1016/j.cub.2018.11.042
138	Stegodyphus	mimosarum	Arthropoda	https://www.ncbi.nlm.nih.gov/bioproject/222714
139	Stenostomum	sthenum	Platyhelminthes	SRR1801788
140	Sterreria	sp	Xenacoelomorpha	SRR2682099
141	Strigamia	maritima	Arthropoda	ftp://ftp.ensemblgenomes.org/pub/metazoa/current/fasta/strigamia_maritima/pep/Strigamia_maritima.Smar1.pep.all.fa.gz
142	Strongylocentrotus	purpuratus	Echinodermata	ftp://ftp.ncbi.nlm.nih.gov/genomes/Strongylocentrotus_purpuratus/protein/protein.fa.gz
143	Sycon	coactum	Porifera	https://era.library.ualberta.ca/public/view/item/uuid:53170f4c-2965-40c6-903e-80c2dc93dedc/
144	Symbion	pandora	Cycliophora	SRR3102772
145	Sympagella	nux	Porifera	SRR1916581
146	Symsagittifera	roscoffensis	Xenacoelomorpha	Pedro Martinez/Albert Poustka per. com. unpublished
147	Tribolium	castaneum	Arthropoda	ftp://ftp.ncbi.nlm.nih.gov/genomes/Tribolium_castaneum/protein/protein.fa.gz
148	Trichinella	spiralis	Nematoda	ftp://ftp.wormbase.org/pub/wormbase/parasite/releases/WBPS9/species/trichinella_spiralis/PRJNA257433/
149	Trichoplax	adhaerens	Placozoa	ftp://ftp.ensemblgenomes.org/pub/metazoa/current/fasta/trichoplax_adhaerens/pep/Trichoplax_adhaerens.ASM15027v1.pep.all.fa.gz
150	Tubulanus	polymorphus	Nemertea	https://doi.org/10.1093/molbev/msu143
151	Vallicula	multiformis	Ctenophora	http://dx.doi.org/10.1016/j.cub.2017.02.031
152	Xenopus	tropicalis	Chordata	ftp://ftp.ncbi.nlm.nih.gov/genomes/Xenopus_tropicalis/protein/protein.fa.gz
153	Xenoturbella	profunda	Xenacoelomorpha	https://doi.org/10.1038/nature16545

### Sheet: Sheet2
SN		Genus	Species	Phylum	Source	Notes
5	1	Alvinella	pompejana	Annelida	Struck	Alvinella_pompejana_struck_cd.fa
6	2	Capitella	teleta	Annelida	ftp://ftp.ensemblgenomes.org/pub/metazoa/current/fasta/capitella_teleta/pep/Capitella_teleta.Capitella_teleta_v1.0.pep.all.fa.gz	Capitella_teleta.Capitella_teleta_v1.0.pep.all.fa
8	3	Helobdella	sp	Annelida	https://omabrowser.org/All/oma-species.txt	HELRO_cd.fa
13	4	Daphnia	pulex	Arthropoda	ftp://ftp.ensemblgenomes.org/pub/metazoa/current/fasta/daphnia_pulex/pep/Daphnia_pulex.V1.0.pep.all.fa.gz	Daphnia_pulex.V1.0.pep.all.fa
19	5	Strigamia	maritima	Arthropoda	ftp://ftp.ensemblgenomes.org/pub/metazoa/current/fasta/strigamia_maritima/pep/Strigamia_maritima.Smar1.pep.all.fa.gz	Strigamia_maritima.Smar1.pep.all.fa
20	6	Tribolium	castaneum	Arthropoda	ftp://ftp.ncbi.nlm.nih.gov/genomes/Tribolium_castaneum/protein/protein.fa.gz	Tribolium_castaneum.protein.fa
181	67	Phoronis	psammophila	Brachiopoda	SRA Degnan	Phoronis_psammophila.fasta.clean.cd.transdecoder.pep
23	68	Lingula	anatina	Brachiopoda	SRA Degnan	GCF_001039355.1_LingulaAna1.0_protein.faa
26	7	Eukrohnia	sp	Chaetognatha	Ferdi	Eukrohnia_filt.aa.pep
30	8	Spadella	sp	Chaetognatha	Ferdi	Spadella_trin.aa.pep
31	9	Monosiga	brevicollis	Choanoflagellate	ftp://ftp.ensemblgenomes.org/pub/protists/current/fasta/protists_choanoflagellida1_collection/monosiga_brevicollis_mx1/pep/Monosiga_brevicollis_mx1.V1.0.pep.all.fa.gz	Monosiga_brevicollis_mx1.V1.0.pep.all.fa
32	10	Salpingoeca	rosetta	Choanoflagellate	ftp://ftp.ensemblgenomes.org/pub/protists/current/fasta/protists_choanoflagellida1_collection/salpingoeca_rosetta/pep/Salpingoeca_rosetta.Proterospongia_sp_ATCC50818.pep.all.fa.gz	Salpingoeca_rosetta.Proterospongia_sp_ATCC50818.pep.all.fa
175	63	Acanthoeca	sp	Choanoflagellate	SRA	trinity_Acanthoeca_SRR129both_trans_bt4.fasta.transdecoder.pep
33	11	Capsaspora	owczarzaki	Choanozoa	http://protists.ensembl.org/Capsaspora_owczarzaki_atcc_30864/Info/Index	GCF_000151315.2_Capsaspora_owczarzaki_V2_protein.faa
34	12	Branchiostoma	floridae	Chordata	uniprot	Branchiostoma_floridae.uniprot.fasta
35	13	Callorhinchus	milii	Chordata	https://simple.wikipedia.org/wiki/List_of_ani	Callorhinchus_milii.protein.fa
36	14	Ciona	intestinalis	Chordata	ftp://ftp.ncbi.nlm.nih.gov/genomes/Ciona_intestinalis/protein/protein.fa.gz	Ciona_intestinalis.protein.fa
39	15	Homo	sapiens	Chordata	ftp://ftp.ncbi.nlm.nih.gov/genomes/Homo_sapiens/protein/protein.fa.gz	Homo_sapiens.protein.fa
44	16	Petromyzon	marinus	Chordata	ftp://ftp.ensembl.org/pub/current_fasta/petromyzon_marinus/pep/Petromyzon_marinus.Pmarinus_7.0.pep.all.fa.gz	Petromyzon_marinus.Pmarinus_7.0.pep.all.fa
48	17	Salpa	thompsoni	Chordata	SRA, SRR4072855	trinity_Sthompsoni_SRR4072855_trans_bt4.fasta.transdecoder.pep
51	18	Hydra	vulgaris	Cnidaria	ftp://ftp.ncbi.nlm.nih.gov/genomes/Hydra_vulgaris/protein/protein.fa.gz	Hydra_vulgaris.proteing.fa
52	19	Liriope	tetraphylla	Cnidaria	Paul Simion	Liriope_tetraphylla.fasta.transdecoder.pep.renamed
54	20	Nematostella	vectensis	Cnidaria	ftp://ftp.ensemblgenomes.org/pub/metazoa/current/fasta/nematostella_vectensis/pep/Nematostella_vectensis.ASM20922v1.pep.all.fa.gz	Nematostella_vectensis.ASM20922v1.pep.all.fa
57	21	Alatina	alata	Cnidaria	SRA, SRR1952741	trinity_Alatina_SRR1952741_trans_bt4.fasta.transdecoder.pep
58	22	Coeloplana	meteoris	Ctenophora	Paul Simion	Coeloplana_cf._meteoris.fasta.transdecoder.pep.renamed
59	23	Lampea	pancerina	Ctenophora	Paul Simion	Lampea_pancerina.fasta.transdecoder.pep.renamed
60	24	Mnemiopsis	leidyi	Ctenophora	ftp://ftp.ensemblgenomes.org/pub/metazoa/current/fasta/mnemiopsis_leidyi/pep/Mnemiopsis_leidyi.MneLei_Aug2011.pep.all.fa.gz	Mnemiopsis_leidyi.MneLei_Aug2011.pep.all.fa
62	25	Symbion	pandora	Cycliophora	SRA, SRR3102772	trinity_Symbion_SRR3102772_trans_bt4.fasta.transdecoder.pep
63	26	Patiria	miniata	Echinodermata	http://www.echinobase.org/Echinobase/PmDownload	Patiria_miniata_pmin_proteins_v2.0.fa
64	27	Strongylocentrotus	purpuratus	Echinodermata	ftp://ftp.ncbi.nlm.nih.gov/genomes/Strongylocentrotus_purpuratus/protein/protein.fa.gz	Strongylocentrotus_purpuratus.protein.fa
65	28	Amphiura	filiformis	Echinodermata	David / Paola	AFIL.fa
67	29	Florometra	serratisima	Echinodermata	David / Paola, SRA, SRR3097584	FLOSE.fa
69	30	Parastichopus	sp	Echinodermata	David / Paola, http://echinobase.org	PPAR.fa
81	31	Ptychodera	flava	Hemichordata	http://octopus.unit.oist.jp/HEMIDATA/pfl.prot	pfl.prot
82	32	Rhabdopleura	sp	Hemichordata	Egger et al SRR1806842	Rhabdopleura_cd.fa
83	33	Saccoglossus	kowalevskii	Hemichordata	ftp://ftp.ncbi.nlm.nih.gov/genomes/Saccoglossus_kowalevskii/protein/protein.fa.gz	Saccoglossus_kowalevskii.protein.fa
89	34	Crassostrea	gigas	Mollusca	https://omabrowser.org/All/oma-species.txt	CGIG.fasta
91	35	Leptochiton	rugatus	Mollusca	SRA Degnan	LRUG.fasta
93	36	Lymnaea	stagnalis	Mollusca	ftp://ftp.ddbj.nig.ac.jp/ddbj_database/dra/fastq/SRA049/SRA049626/SRX117931/	Lymnaea_stagnalis_cd.fa
101	37	Plectus	sambesii	Nematoda	Philipp	Plectus_sambesii.fasta.transdecoder.pep.gz
102	38	Romanomermis	culicivoax	Nematoda	http://nematodes.org/genomes/romanomermis_culicivorax/index.html	RCU.fasta
103	39	Enoplus	brevis	Nematoda	https://www.ncbi.nlm.nih.gov/sra/ERX616982	Enoplus_brevis.fasta.gz
106	40	Paragordius	varius	Nematomorpha	Philipp	Paragordius_varius.fasta.gz
107	41	Cephalothrix	linearis	Nemertea	Struck	Cephalothrix_linearis_struck_cd.fa
108	42	Cerebratulus	sp	Nemertea	SRR1797867	Cerebratulus_spclean14cd_cd.fa
179	66	Malacobdella	grossa	Nemertea	SRA Degnan	Malacobdella_grossa.fasta.clean.cd.transdecoder.pep
112	43	Trichoplax	adhaerens	Placozoa	ftp://ftp.ensemblgenomes.org/pub/metazoa/current/fasta/trichoplax_adhaerens/pep/Trichoplax_adhaerens.ASM15027v1.pep.all.fa.gz	Trichoplax_adhaerens.ASM15027v1.pep.all.fa
115	44	Stenostomum	sthenum	Platyhelminthes	SRA, SRR1801788	Catenulida_fasta_cd.fa
132	45	Microstomum	lineare	Platyhelminthes	SRA, SRR1797780	Microstomum_lineareclean_cd.fa
135	46	Nematoplana	coelogynoporoides	Platyhelminthes	SRA, SRR1797817	Nematoplana_coelogynoporoidesclean_cd.fa
146	47	Amphimedon	queenslandica	Porifera	ftp://ftp.ncbi.nlm.nih.gov/genomes/Amphimedon_queenslandica/protein/protein.fa.gz	Amphimedon_queenslandica.protein.fa
150	48	Plakina	jani	Porifera	Paul Simion	Plakina_jani.fasta.transdecoder.pep.renamed
152	49	Sycon	coactum	Porifera	https://era.library.ualberta.ca/public/view/item/uuid:53170f4c-2965-40c6-903e-80c2dc93dedc/	Sycon_coactum_cd.fa
156	50	Priapulus	sp	Priapulida	SRA Degnan	PRIA.fasta
158	51	Adineta	ricciae	Rotifera	http://www.ncbi.nlm.nih.gov/bioproject/169181	Adineta_ricciae_14cd_cd.fa
159	52	Brachionus	manjavacas	Rotifera	Struck	Brachionus_manjavacas_struck_cd.fa.gz
164	53	Hypsibius	dujardini	Tardigrada	http://download.tardigrades.org/v1/sequence/	Hypsibius_dujardini_nHd.2.3.1.proteins.fa
165	54	Ramazzottius	varieornatus	Tardigrada	http://download.tardigrades.org/v1/sequence/	Ramazzottius_varieornatus_Rv101.proteins.fa
166	55	Nemertoderma	westbladi	Xenacoelomorpha	Albert Poustka unpublished??? Also from Cannon et al??	Nemertoderma_Nemertoderma_merged
167	56	Paratomella	rubra	Xenacoelomorpha	Telford lab	Paratomella_rubra_merged
169	57	Xenoturbella	profunda	Xenacoelomorpha	Rouse Nature paper	Xprofunda.Trinity.fasta.transdecoder.pep
170	58	Xenoturbella	bocki	Xenacoelomorpha	Telfrod Lab	Xenoturbella_bocki_merged
171	59	Meara	stichopi	Xenacoelomorpha	Albert Poustka unpublished Also from Cannon et al??	Meara_stichopi_merged
172	60	Praesagittifera	naikaiensis	Xenacoelomorpha	From Nori Satoh. Unpublished	Praesagittifera_naikaiensis_merged
173	61	Pseudaphanostoma	variabilis	Xenacoelomorpha	Albert Poustka unpublished	Pseudaphanostoma_variabilis_merge
174	62	Symsagittifera	roscoffensis	Xenacoelomorpha	Pedro Martinez/Albert Poustka unpublished	Symsagittifera_roscoffensis_merged
177	64	Hofstenia	sp	Xenacoelomorpha	Curr Biol. 2014 May 19;24(10):1107-13	Hofstenia_Trinity.fasta.transdecoder.pep
178	65	Isodiametra	pulchra	Xenacoelomorpha	Us SRA???	Isodiametra_pulchra.clean.pep
